# Newly identified proviruses in Thermotogota suggest that viruses are the vehicles on the highways of interphylum gene sharing

**DOI:** 10.1101/2020.11.07.368316

**Authors:** Thomas H. A. Haverkamp, Julien Lossouarn, Olga Zhaxybayeva, Jie Lyu, Nadège Bienvenu, Claire Geslin, Camilla L. Nesbø

## Abstract

Phylogenomic analyses of bacteria from the phylum Thermotogota have shown extensive lateral gene transfer (LGT) with distantly related organisms, particularly with Firmicutes. One likely mechanism of such DNA transfer is viruses. However, to date only three temperate viruses have been characterized in this phylum, all infecting bacteria from the *Marinitoga* genus. Here we report 17 proviruses integrated into genomes of eight Thermotogota genera and induce viral particle production from one of the proviruses. The proviruses fall into two groups based on sequence similarity, gene synteny and taxonomic classification. Proviruses of one group are found in six genera and are similar to the previously identified *Marinitoga* viruses, while proviruses from the second group are only distantly related to the proviruses of the first group, have different genome organization and are found in only two genera. Both groups are closely related to Firmicutes in genomic and phylogenetic analyses, and one of the groups show evidence of very recent LGT and are therefore likely capable of infecting cells from both phyla. We conjecture that viruses are responsible for a large portion of the observed gene flow between Firmicutes and Thermotogota.
