## Supplementary Table S1 for "Newly identified proviruses in Thermotogota suggest that viruses are the vehicles on the highways of interphylum gene sharing"

### Sheet: Summary_prophages
Supplementary table 1A - Overview of Thermotogota genomes with and without integrated proviruses.
For each genome it is indicated which software tool predicted a provirus. Manual curation was used to correct predictions, and details of each identified provirus are indicated in the table.
Table 1B is found below.
See here for column label descriptions and explanations.
#	Species	Strain	Isolation source	UBOCC ID	NCBI accesion number (IMG annotation) or RAST accession id	Size (Mb)	Assembly status	Prophinder	PHAST	PhiSPy	Provirus determined as detected	Provirus or virus ID	Genome region	provirus size (bp)	#genes	#hypothetical genes	tRNAs	att sites found	Comments	2nd comment
1	Defluviitoga tunisiensis	LP3	mesothermic and anaerobic whey digester		LN824141	2.053	closed	PROVIRUS	PROVIRUS	PROVIRUS	YES	DTV1	1186370-1240222	53852	54	23	0		The three tools all find the same region. Again Phispy gives the biggest size and prophinder shows the smallest size. Based on the alignments I got, I extract an element between the genes peptidase M24 (DTL3_1105) and the hyptothetical protein ( DTL3_1158). It shows similarity with the Petrotoga elements as well as the non thermotogales elements found in Mahella and many other firmicute species.
2	Fervidobacterium changbaicum	DSM 17883	hot spring of the Changbai Mountains, China		NZ_FNDL01	2.184	contigs	no	no	no	NO
3	Fervidobacterium gondwanense	DSM 13020	geothermally heated aquifer of the Great Artesian Basin of Australia		NZ_FRDJ01	2.146	contigs	no	PROVIRUS	no	NO								Phast predicted two regions. Both regions are false positive. Downstream of region 2, there are several genes matching genes of the BREX immune system.
4	Fervidobacterium islandicum	AW-1	hot spring Island		NZ_CP014334	2.237	closed	no	PROVIRUS (2X)	no	NO								Phast indicated two virus prediction in this genome. Both are short (< 10 Kbp) and do not contain obvious virus genes. FALSE positive
5	Fervidobacterium nodosum	Rt17-B1	hot spring New Zealand		CP000771.1	1.948	closed	no	no	no	NO
6	Fervidobacterium pennivorans	DSM 9078	hot mud of spa, Italy		CP003260	2.166	closed	no	no	no	NO
7	Fervidobacterium pennivorans	DYC	hot spring at Ngatamariki, New Zealand		NZ_CP011393	2.061	closed	no	PROVIRUS	no	NO								Phast predicted 2 regions, that were both false positives.
8	Fervidobacterium sp.	SC_NGM5_G05	hot spring New Zealand		JPMH01	1.699	contigs	no	no	no	NO
9	Fervidobacterium sp.	SC_NGM5_O18	hot spring New Zealand		JPMG01	1.046	contigs	no	no	no	NO
10	Fervidobacterium sp.	2310opik-2	Hydrothermal vent, Kunashir Island, Russia		LNGG01	1.94	contigs	no	PROVIRUS	no	NO								None of the PHAST predictions was a provirus.
11	Fervidobacterium thailandense	FC2004	Mae Fang Hot Springs, Thailand		NZ_LWAF01	2.04	contigs	no	PROVIRUS	no	NO								Phast predicted two regions, which are next to each other. They contain transposase genes, but no obvious provirus genes. It might be a mobile element, but not a provirus.
12	Geotoga petraea	WG14	Shale gas well		NZ_FMYV01	2.166	contigs	PROVIRUS	PROVIRUS	PROVIRUS	YES	GPV1	NZ_FMYV01000004: 57789-103426	45641	56	40	1		All three tools indentify a provirus in the same region. This region is located on contig:NZ_FMYV01000004. It has no similarities with other toga proprovirus elements, but it does look familiar by eye. I extract a region between the tRNA gene BLS00_RS05425 and the hypothetical protein (BLS00_RS05700). Outside those regions no provirus related genes are found.
13	Kosmotoga arenicorallina	S304	submarine hot spring, Yaeyama Archipelago, Japan		JFHK01	2.113	contigs	no	no	no	NO
14	Kosmotoga olearia	TBF 19.5.1	Troll Oilfield, North Sea		CP001634.1	2.302	closed	no	other	other	NO								Conclusion: NO PROVIRUS FOUND, only transposons. The PHAST annotation detected a region with transposases, integrase genes. No provirus annotations, in the original prodigal annotations. Mobile elements are an option here, but not a provirus. The Phispy annotation identifies another region with transposon related genes.but not annotation related to proviruses.
15	Kosmotoga olearia	DU53	free-water-knockout (FWKO) water from oil field, Alberta, Canada		NZ_JGCK01	2.375	contigs	no	no	PROVIRUS	NO								PhiSpy predicted one region. The region starts with a truncated integrase gene. Scanning the genome, we find multiple integrases that are often next to a transposase. These elements are probably the cause for the assemblies breaking at the location of this mobile element.
16	Kosmotoga pacifica	SLHLJ1	East Pacific Ridge hydrothermal vent	UBOCC-M-3254	NZ_CP011232	2.169	closed	PROVIRUS	PROVIRUS	PROVIRUS	Possibly YES	KPV1	112331-151005	38674	54	40	1	NOT CHECKED	All three tools identify the same region. The region likely starts at the tRNA-glu and ends somewhere before gene IX52_RS00790 . When I look in the IMG genome viewer, I see that there are syntheny matches with other thermotoga genomes having proviruses., eg. T.melanesiensis, Marinitoga sp. 1135 and other bacteria: e.g. Caloranaerobacter azorensis (isolated from the Lucky strick hydrothermal vent …
17	Marinitoga hydrogenitolerans	DSM 16785	Mid-Atlantic Ridge, Rainbow field, hydrothermal vent		NZ_FQUI01	2.312	contigs	PROVIRUS	PROVIRUS	PROVIRUS	YES	MHV1	1087201-1138739	41739	52	32	2		prophinder and PHAST shared the prediction of the same region (1087201-1138739). Phispy has predicted a different region in the genome. (857972 - 908859). The Phispy prediction is not okay, since it is on multiple contigs. I look into more detail to the prophinder prediction. IMG searched indicates it is related to other proviruses in Marinitoga. Strains KA3, 1137, 1155 and 1197. Using that infor…
18	Marinitoga piezophila	KA3	Deep Sea Hydrothermal vent, East-Pacific Ridge	UBOCC-M-2489	CP003257.1	2.244	closed	PROVIRUS	PROVIRUS	PROVIRUS	YES	MPV1	301979-345684	43716	56	34	2	No	Virus was identified and described in Lossouarn J, Nesbø CL, Mercier C, Zhaxybayeva O, Johnson MS, Charchuck R, et al. ‘Ménage à trois’: a selfish genetic element uses a virus to propagate within Thermotogales. Environ Microbiol 2015; 17: 3278–3288.
19	Marinitoga sp.	1155	Deep Sea Hydrothermal vent, East-Pacific Ridge	UBOCC-M-3270	AZAX01	2.435	contigs	PROVIRUS	PROVIRUS	PROVIRUS	YES	MCV2	contig12:48186- 98885	50700	73	62	2	yes	Virus was identified and described in Mercier C, Lossouarn J, Nesbø CL, Haverkamp THA, Baudoux AC, Jebbar M, et al. Two viruses, MCV1 and MCV2, which infect Marinitoga bacteria isolated from deep-sea hydrothermal vents: functional and genomic analysis. Environ Microbiol 2018; 20: 577–587. Careful checking of the sequences indicated showed the attL/attR sequences that were almost similar. The geno…
20	Marinitoga sp.	1197	Deep Sea Hydrothermal vent, East-Pacific Ridge	UBOCC-M-3268	AZAY01	2.274	contigs	PROVIRUS	PROVIRUS	PROVIRUS	YES	MCV1	contig 13: 12425-65861	53412	78	63	2	yes	Virus was identified nd described in Mercier C, Lossouarn J, Nesbø CL, Haverkamp THA, Baudoux AC, Jebbar M, et al. Two viruses, MCV1 and MCV2, which infect Marinitoga bacteria isolated from deep-sea hydrothermal vents: functional and genomic analysis. Environ Microbiol 2018; 20: 577–587. PhiSpy starts at the annotated end of the virus, but extends too far, based on different orientation of genes,…
21	Marinitoga sp.	1135	Deep Sea Hydrothermal vent, Oriental Pacific Ridge	UBOCC-M-3285	LBEZ01	2.212	contigs	PROVIRUS	no	PROVIRUS	YES	M1135V1	Contig_1B: 83758-126281	42524	59	52	2		Prophinder and phispy have both predicted the same region. It contains virus genes. I extract the region between X010_00435 & X010_00740 (tRNA-cys), based on the similarity between the genome and the Marinitoga_hydrogenitolerans_DSM_16785 provirus element.
22	Marinitoga sp.	1138	Deep Sea Hydrothermal vent, Oriental Pacific Ridge	UBOCC-M-3271	LBFA01	2.168	contigs	PROVIRUS	no	PROVIRUS	YES	M1138V1	Contig_4B: 83744-130809	47066	66	61	1		This virus is similar but not identical to the 1135 virus. It is larger, and lacks the tRNA-PRo sequence.
23	Marinitoga sp.	1154	Atlantic Ocean, Menez-Gwen hydrothermal vent	in process of acquisition	LBFB01	2.339	contigs	PROVIRUS	PROVIRUS	PROVIRUS	NO								Marinitoga isolated 1154. The three tools all identify different regions. The predictions are false positives due to regions not containing any virus genes, some hypotheticals, and they overlap contig boundaries. especially PHAST and PhiSpy regions 2 adn 3 constist of many contigs. No virus in this genomes.
24	Marinitoga sp.	38H-ov	Hydrothermal vent, Kunashir Island, Russia		LNGH01	2.258	contigs	no	PROVIRUS	PROVIRUS	NO								None of the PHAST predictions was a virus and the phispy prediction was also a false positve.
25	Marinitoga sp.	1137	Deep Sea Hydrothermal vent, Oriental Pacific Ridge	in process of acquisition	CP009471	2.29	closed	PROVIRUS	no	PROVIRUS	YES	M1137V1	343718 - 385148	35252 / 41431	36 / 45	35 / 43	1/ 2	No / No	Profinder and Phispy annotation of the same region and Phispy indicated an additional region as a provirus. This latter region (start at 72802) seemed to be a false positive, but it is not. Camilla identified using the Mesotoga TOLDC provirus genes, that several genes are virus related. Checking this region thoroughly with blastX indicated that the region is related to the second region in this g…
25	Marinitoga sp.	1137	Deep Sea Hydrothermal vent, Oriental Pacific Ridge	in process of acquisition	CP009471	2.29	closed	PROVIRUS	no	PROVIRUS	YES	M1137V2	343718 - 385148	35252 / 41431	36 / 45	35 / 43	1/ 2	No / No	Profinder and Phispy annotation of the same region and Phispy indicated an additional region as a provirus. This latter region (start at 72802) seemed to be a false positive, but it is not. Camilla identified using the Mesotoga TOLDC provirus genes, that several genes are virus related. Checking this region thoroughly with blastX indicated that the region is related to the second region in this g…
26	Mesoaciditoga lauensis	cd-1655R / DSM 25116	Deep Sea Hydrothermal vent, East-Pacific Ridge		JQJI01	2.172	contigs	PROVIRUS	PROVIRUS	PROVIRUS	YES	MLV1	574600 - 604333	29734	45	27	0	No	The region for phySpy annotation, is found on two scaffolds (4.4 and 5.5). That is suspicious. The 5.5scaffold area contains a tRNA, and a type II intron with a RNA-Directed DNA polymerase. Because the prophinder annotation is quite exact and does not og over scaffold borders, I will use that to indicate the provirus region. I extracted the type II intron region as a separate fragment. Most of th…
27	Mesotoga infera	PhosAc3	a digestor treating phosphogypsum, Tunisia		CARH01	3.108	contigs	no	no	other (2X)	NO								Regio 1: 2 x transposase genes, region 2: transposase gene Intron grp II rRNA. The first region has two transposase genes, one integrase and a few genes that could be used by mobile elements, such as a reverse transcriptase or against mobile elememts such as abortiv virus resistance protein, a prevent host death protein. Further there is a lot pf hypothetical proteins, but also several general ge…
28	Mesotoga prima	MesG1.Ag.4.2	Sediment, Baltimore harbor, USA		CP003532.1	2.975	closed	no	no	no	NO
29	Mesotoga sp.	B105.6.4	enrichment culture on produced water from oil reservoir		NZ_JWIM01	3.205	contigs	no	PROVIRUS	PROVIRUS	NO								PhiSpy predicted 4 regions and Phast 1. None of the regions overlapped. All regions are false positives
30	Mesotoga sp.	Brook.08.YT.4.2.5.1	Albertan oil reservoir, Canada		AYTX01	2.957	contigs	PROVIRUS	no	PROVIRUS	NO								The prophinder and phispy annotation of virus regions was not correct. Regions were not overlapping between the two tools. In addition, regions were spread over multiple contigs, contained many hypothethical proteins, but not virus associated annotations. There was one protein that could have been virus derived, but the other surrounding proteins were not virus positive.
31	Mesotoga sp.	Brook.08.YT.4.2.5.2	Produced water from oil reservoir, Canada		JPGZ01	2.953	contigs	PROVIRUS	no	PROVIRUS	NO								This analysis was similar as with mesotoga strain brook.08.YT.4.2.5.1. Mulitple regions, but between the tools there was no overlap. Regions spanned multiple contigs.
32	Mesotoga sp.	H07pep.5.4	oil reservoir free water knock out tank, Canada		JFHM01	2.968	contigs	PROVIRUS	no	PROVIRUS	NO								There was an overlap between the porphinder and one phispy region, but there were no virus related annotations in the overlapping region. The region has a lot of hypothethical proteins, and most of them directed in the same way. The other phispy regions were not virus posiitve as well. So this genome does not seem to contain a virus.
33	Mesotoga sp.	SC_NapDC	enrichment culture from a tailing pond, Canada		JNFM01	2.839	contigs	no	no	no	NO
34	Mesotoga sp.	BH458_6_3_2_1	PCB-degrading enrichment culture inoculated with sediments from Baltimore harbor sediments, USA		JFHL01	3.234	contigs	PROVIRUS	no	PROVIRUS	NO								This genome does not seem to have a provirus. Both Prophinder and PhiSPy seem to have trouble with the artifical chromosome made by union. There are a few possible genes, but there are no real annotation that can be clearly linked to provirus. Only to defence.
35	Mesotoga sp.	Brook.08.105.5.1	Oil reservoir, Alberta, Canada		AYTW01	2.992	contigs	no	no	PROVIRUS	NO								Phispy predicted 5 regions. But all proved to go over multiple contigs and were False positives
36	Mesotoga sp.	Brook.08.YT.4.2.5.4	Oil reservoir water, Alberta, Canada		ATCT01	3.002	contigs	PROVIRUS	no	PROVIRUS	NO
37	Mesotoga sp.	H07.pep.5.3	oil reservoir free water knock out tank, Alberta, Canada		AYTV01	2.934	contigs	PROVIRUS	no	PROVIRUS	NO
38	Mesotoga sp.	HF07.pep.5.2	oil reservoir free water knock out tank, Alberta, Canada		JFHJ01	2.838	contigs	no	no	no	NO
39	Mesotoga sp.	SC_3PWM13N19	Oil reservoir water, Alberta, Canada		JMRM01	1.886	contigs	no	no	no	NO
40	Mesotoga sp.	SC_4PWA21	Oil reservoir water, Alberta, Canada		JMQL01	1.541	contigs	no	no	PROVIRUS	NO								The genome is of poor quality. (>400 contigs) Phispy prediction goes over > 5 contigs. FALSE positive
41	Mesotoga sp.	SC_4PWL113PWK15	Oil reservoir water, Alberta, Canada		JMRN01	0.876	contigs	no	no	no	NO								Reran this genome. No virus detected with all three tools.
42	Mesotoga sp.	SC_NapDC2	Naptha degrading enrichment culture on tailings from a tailing pond, Alberta, Canada		JQSC01	1.337	contigs	no	no	PROVIRUS	NO								PhiSpy predicted one region.The region is stretches over many contigs.
43	Mesotoga sp.	TolDC TolDC_c654	enrichment culture degrading toluene, Canada		AYSI01	2.257	contigs	no	no	PROVIRUS	Incomplete	MTolDCV1	Contig_FS_c5:21949-47672	24589	33	33	1	No	A virus in the 5' end of the contig. I did a blast search with all ORFs and based on that I decided to have the provirus starts at the tRNA-pro located in the middle of the contig. The provirus is incomplete. I used pfam to determine the annotations of the hypothetical proteins. So this virus needs to be reannotated, or we use the IMG annotations.
44	Mesotoga sp.	B105.6.4	enrichment culture on produced water from oil reservoir, Canada		JWIM01	3.205	contigs	no	no	PROVIRUS	NO								This is a different annotation, older, but no proviruses detected here.
45	Mesotoga sp.	SC_NapDC3.gb	enrichment culture degrading naphta, Canada		JWIP01	1.337	contigs	PROVIRUS	no	PROVIRUS	NO								The prophinder and phispy results are thrown off by the large number of contigs. But checking the annotations of the proteins there are too many housekeeping genes to make these suggestions thrustworthy.
46	Oceanotoga teriensis	DSM 24906	offshore oil-producing well heads, Bombay high, India		NZ_QGGI01	2.793	contigs	no	PROVIRUS	no	NO								PHAST predicted 5 different virus regions, which did not have any genes indicated as proviruses. All were false positives.
47	Petrotoga halophila	DSM 16923	Oil well TBM; Republic of the Congo, Tchibouella oilfield		JALY01	2.821	contigs	PROVIRUS	PROVIRUS	PROVIRUS	Incomplete	No included in our study due to small size.	Contig 152: 2781 - 6939 / contig 162	4159	6	1	0	No	This provirus genome is very small and looks like a remnant of a larger virus. We have not further analyzed it because of the small size. This genome was concatenated before virus finding. All tools identified the region annotated here, but extended the region over multiple contig boundaries, which included many general genes. I downsized it to fit a region on contig 152 which starts with a holin…
48	Petrotoga mexicana	DSM 16923 / DSM14811	Oil well; Mexico, Gulf of Mexico		JALY01	2.129	contigs	no	no	PROVIRUS	NO								The region predicted by PhiSpy is conserved among Petrotoga's. It contains a transposase, but that isall there is.	In Genbank this strain is DSM 14811 But the assembly, has the DSM 16923 annotation
49	Petrotoga miotherma	DSM 10691	Oilfield brine; USA, Oklahoma		AZRM01	2.107	contigs	no	no	PROVIRUS	NO								Two regions predicted that appear to be conserved among petrotoga's. False positve
50	Petrotoga mobilis	SJ95	Oil reservoir water, North Sea, Norway		CP000879.1	2.169	closed	no	PROVIRUS	no	YES	PMV1	453331- 471986	18656	18	6	0	Yes	See also the analysis of Petrotoga 9T1HF07, provirus identified based on PHAST results. The provirus shows similarity to the virus found in P. 9T1HF07.
51	Petrotoga olearia	DSM 13574	Oil/water mixtures from production well-heads of a deep, continental petroleum reservoir; Russia, Western Siberia		REFG01	2.032	contigs	PROVIRUS	PROVIRUS	PROVIRUS	Yes	POV1	contig11: 155631 - 208072	52442	56	18	no	Yes	All three methods identified approximately the same region. PHAST had the largest region, while phispy had the smallest region. Phispy indicated two additional regions, that were not provirus, but could be a mobile element. PHAST ha a second region which entirely overlapped with the first region it had found, but is too small. Interestingly some of the genes outside of the prophinder provirus reg…
52	Petrotoga sibirica	DSM 13575	Oil/water mixtures from production well-heads of a deep, continental petroleum reservoir; Russia, Western Siberia		SODZ01	2.066	contigs	no	PROVIRUS	PROVIRUS	NO
53	Petrotoga sp.	SL27	Oil/water mixtures from production well-heads of a deep, continental petroleum reservoir; Russia, Western Siberia	UBOCC-M-2580	JAIP01	2.068	contigs	no	PROVIRUS	PROVIRUS	NO
54	Petrotoga sp.	Shatin.DS.tank11.9.2.9.3	waste water treatment facility, Hong Kong		JGVT01	2.145	contigs	no	PROVIRUS	PROVIRUS	NO								PhiSpy and Phast predictions were false positives.
55	Petrotoga sp.	8T1HF07.NaAc.6.1	enrichment culture inoculated with water from oil reservoirfree water knock out tank		AUPG01	2.129	contigs	PROVIRUS	PROVIRUS	PROVIRUS	Yes	P8T1HF07V1	C2_2_corrected:63117-118144	55018	58	26	no	no	This virus was identified by all three tools. In addition, Camilla had already annotated the virus. Interestingly, this virus showed high similarity with the virus found in the Firmicute genome of Lacticigenium_naphtae_DSM_19658. I used this information to determine how big the provirus was, which increase the virus from Camilla by a eight thousand basepairs.
56	Petrotoga sp.	9PW.55.5.1	produced water from an Albertan oil reservoir, Canada		AUPM01	2.082	contigs	no	no	PROVIRUS	NO								False positives, both regions go over multiple contigs and do not contain genes related to mobile elements.
57	Petrotoga sp.	9PWA.NaAc.5.4	produced water from an Albertan oil reservoir, Canada		AZRK01	2.226	contigs	no	no	PROVIRUS	NO								The predicted region is a false positive.
58	Petrotoga sp.	9T1HF07.CasAA.8.2	oil reservoir free water knock out tank, Alberta, Canada		AZRI01	2.158	contigs	no	PROVIRUS	PROVIRUS	Yes	P9T1HF07V	Contig 28						Detected using Phast and PhiSpy. Fills the complete contig 28
59	Petrotoga sp.	HKA.pet.4.5	waste water treatment plant, Honk Kong		JGVM01	2.05	contigs	no	PROVIRUS	PROVIRUS	genes with virus origin								Phast predicted a region with genes showing similarity to virus genes. E.g. GENE CN13_02110, but the genes further out are not virus related. Phispy region is a false positive.
60	Petrotoga sp.	HWHPT.55.6.3	oil reservoir Alberta, Canada		AZRJ01	2.138	contigs	PROVIRUS	no	PROVIRUS	NO
61	Petrotoga sp.	HWH.PT.55.6.1	oil reservoir Alberta, Canada		ATNS01	2.128	contigs	PROVIRUS	no	PROVIRUS	NO								This was a false positive. No virus related genes found. Both Prophinder and Phispy indicated a different region on contig 13. But there were no annotations that suggested this region contained a virus. Pfam annotation, also indicated the presences of virus unrelated genes.
62	Thermosipho affectus	ikt275mar	Atlantic Ocean: Rainbow hydrothermal vent		LBFC01	1.771	contigs	no	no	PROVIRUS	NO								Physpy prediction is a false positve.
63	Thermosipho africanus	H17ap60334	from a enrichment culture grown at 60 degree C, Newfoundland, Canada		AJIP01	2.083	contigs	PROVIRUS	no	PROVIRUS	YES	TAV1	contig AJIP01000022 (10596 - 44918)	34323	48	36	1	No	This is based on the earlier analysis by Camilla. The profinder annotation misses the protein *H17ap60334_05017 that is involved in a lytic process.
64	Thermosipho africanus	TCF52B	produced fluids of a high temperature oil reservoir in the North Sea using fish-waste as the only substrate		CP001185.1	2.016	closed	no	no	no	NO
65	Thermosipho africanus	Ob7	Marine hydrothermal vent, Djibouti, Obock, Africa		NKRG01	1.933	contigs	no	no	no	no
66	Thermosipho atlanticus	DSM 15807	Hydrothermal vent, Atlantic Ocean, Mid-Atlantic Ridge		NZ_FQXN01	1.635	contigs	no	PROVIRUS	PROVIRUS	NO								PHAST and PhiSpy both predicted different regions. Both regions do not contains genes related to proviruses. Phispy region is 44 Kbp, but contains many carbohydrate or energy metabolism genes,
67	Thermosipho melanesiensis	BI429	gills of deep-sea hydrothermal mussel Bathymodiolus brevior, Lau Basin, South-West Pacific	UBOCC-M-2704	CP000716.1	1.915	closed	PROVIRUS	no	PROVIRUS	YES	TMV1 *	1436794-1474167	37396	51	39	3	No	The provirus genome was determined by similarity to the Ts_H17ap60344 virus genome. The virus is marked by the start of the genome at the location of three tRNA sequences and end at a Recombinase gene. The Prophinder annotation is possibly not correct. It is a region not marked by genes typical for proviruses, except the recombinases.The phiSphi software detected the provirus regions, but it exte…
68	Thermosipho melanesiensis	431	gills of deep-sea hydrothermal mussel Bathymodiolus brevior, Lau Basin, South-West Pacific	UBOCC-M-3277	CP007389	1.915	closed	PROVIRUS	no	PROVIRUS	Yes	TM431V1	1436695-1475417	38722	53	44	3	No	Identical to the BI429 provirus and therfore not included in our analyses. ORFs included are:BW47_07915 until BW47_07615 (tRNA-glu)
69	Thermosipho melanesiensis	430	idem	in process of acquisition	JYCX01	1.906	contigs	no	no	PROVIRUS	YES	*	not extracted	not extracted	51	42	3	No	Identical to the BI429 provirus and therfore not included in our analyses. ORFs included are:SU68_07630 until SU68_07360 (tRNA-glu)
70	Thermosipho melanesiensis	432	idem	UBOCC-M-3289	JYCY01	1.89	contigs	no	no	PROVIRUS	YES	*	not extracted	not extracted	51	42	3	No	Identical to the BI429 provirus and therfore not included in our analyses.
71	Thermosipho melanesiensis	433	idem	UBOCC-M-3286	JYCZ01	1.89	contigs	no	no	PROVIRUS	YES	*	not extracted	not extracted	51	42	3	No	Identical to the BI429 provirus and therfore not included in our analyses.
72	Thermosipho melanesiensis	434	idem	UBOCC-M-3288	JYDA01	1.89	contigs	no	no	PROVIRUS	YES	*	not extracted	not extracted	52	43	3	No	Identical to the BI429 provirus and therfore not included in our analyses.
73	Thermosipho melanesiensis	487	idem	UBOCC-M-3273	JYDB01	1.89	contigs	no	no	PROVIRUS	YES	*	not extracted	not extracted	52	43	3	No	Identical to the BI429 provirus and therfore not included in our analyses.
74	Thermosipho sp.	1063	Atlantic ocean, Menez Gwen, Deep-sea Hydrothermal vent, Portugal	UBOCC-M-3284	CP007223	1.767	closed	no	no	no	NO
75	Thermosipho sp.	1070	idem	UBOCC-M-3281	CP007121	1.782	closed	no	no	PROVIRUS	NO								PhiSpy predicted two regions that were false positives.
76	Thermosipho sp.	1074	idem	UBOCC-M-3287	LBEX01	1.788	contigs	PROVIRUS	PROVIRUS	PROVIRUS	YES	T1074V1	Contig 2A:185887-224578	38690	53	50	0	No	The virus looks similar to the T. melanesiensis BI429 virus. The region predicted by all tools is found on contig 2A. Based on the alignment of the genome in IMG against the T.affectus genomes from strains 1244, ikt275mar, 1063 and 1070, it was easy to identify the region this provirus covered. It integrated in a site with four tRNA sequences, and the provirus is therefor flanked at the 5' side w…
77	Thermosipho sp.	1223	Atlantic ocean, Rainbow, Deep sea Hydrothermal vent, Portugal	UBOCC-M-3278	LBEY01	1.768	contigs	no	no	PROVIRUS	NO								This genome has two PhiSpy predictions, but both do not seem to be true proviruses. The strand direction of the genes is mixed, and annotations are mostly hypothetical. Regions also cross contig boundaries. So NO virus in this isolates.
78	Thermosipho sp.	1244	Atlantic ocean, Rainbow, Deep sea Hydrothermal vent, Portugal	in process of acquisition	LNGA01	1.819	contigs	PROVIRUS	PROVIRUS	PROVIRUS	NO								The genome has predictions for all tools, but each predicts a differen region. The phispy prediction looks interesting, but no genes are suggestive of a virus origin. Gene strand is also switching too much, and it is very similar to the same region in Thermosipho 1223.
79	Thermotoga caldifontis	AZM44c09	Nakabusa, Hot spring, Japan		NZ_AP014509	2.014	closed	no	no	no	NO
80	Thermotoga elfii	DSM 9442	Oil-producing well; Africa		JHYP01	2.156	contigs	no	no	no	NO
81	Thermotoga elfii	NBRC 107921	Oil-producing well; Africa		AP014507.1	2.169	closed	no	no	no	NO
82	Thermotoga hypogea	DSM 11164	Oil-producing well, Cameroon, Africa		JONI01	2.149	contigs	no	no	no	NO
83	Thermotoga hypogea	NBRC 106472	Oil-producing well, Cameroon, Africa		AP014508.1	2.165	closed	no	no	no	NO
84	Thermotoga lettingae	TMO	thermophilic sulfate-reducing bioreactor, Wageningen, The Netherlands		CP000812.1	2.135	closed	no	no	no	NO
85	Thermotoga maritima	MSB8	geothermal heated marine sediment, Italy		CP007013.1	1.869	closed	no	no	no	NO
86	Thermotoga maritima	MSB8	idem		CP004077.1	1.869	closed	no	no	other	NO								See also T. Maritima Tma200. The predicted region is not a virus, but has an integrase, and there are genes downstream which are transposases. Most Thermotoga genome have this region, and it displays large syntheny.
87	Thermotoga maritima	MSB8	idem		AE000512.1	1.86	closed	no	no	no	NO
88	Thermotoga maritima	Tma200 (almost identical to MSB8)	Evolved strain, Nebreska, USA		NZ_CP010967	1.859	closed	no	PROVIRUS	PROVIRUS	NO								See also T. Maritima MSB8, which has the same region predicted by PhiSpy. It has an integrase an downstream there are some transposase genes. It is not a virus. PHAST predicted a different region. False positive.
89	Thermotoga maritima	Tma100	Evolved strain, Nebreska, USA		NZ_CP011108	1.869	closed	no	PROVIRUS	PROVIRUS	NO								PHAST predicted two regions that were false positives. PhiSpy predicted the same region as in Tma200, and is also a false positive.
90	Thermotoga naphthophila	RKU-10	Niigata, Kubiki oil reservoir, Japan		CP001839.1	1.809	closed	no	PROVIRUS	no	NO								This was a false positive. Similar to strain RKU-1 The only interesting gene is an integrase, but other than that no genes that look like virus related.
91	Thermotoga neapolitana	DSM 4359	Submarine hot spring; Italy, Bay of Naples		CP000916.1	1.884	closed	no	PROVIRUS	PROVIRUS	NO								Both PHAST and phiSPy detected a different region. The PHAST region genes showed similarities with virus genes, but the annotation was very different and the e-value scores for the match was low. False positiive. Fro the PhiSpy region, many hypothethical proteins, and a few genes involved in sulfur metabolism. No indications that this is a virus region.
92	Thermotoga neapolitana	LA10	Continental solfataric springs at Lac Abbé, Djibouti, Africa		ASGQ01	1.878	contigs	no	no	no	NO
93	Thermotoga petrophila	RKU-1	Niigata, Kubiki oil reservoir, Japan		CP000702.1	1.823	closed	no	PROVIRUS	no	NO								This was a false positive. Similar to strain RKU-10. The only interesting gene is an integrase, but other than that no genes that look like virus related.
94	Thermotoga profunda	AZM34c06	water from a terrestrial hot spring collected at the bottom of a 1000 m deep wel, Japan		NZ_AP014510	2.187	closed	no	PROVIRUS	no	NO								Phast has predicted a virus. CHecking the region, indicates no 1 hyptothetical protein and a bunch of genes for a metabolic product. No virus-related genes. FALSE positive
95	Thermotoga sp.	A7A	Thermotoga sp. A7A was reconstructed from metagenomic sequences of formation water in Gippsland B. Australia		AUNF01	1.762	contigs	no	no	PROVIRUS	NO								A false posistive. PhiSpy prediction over multiple contigs and no virus related genes, and only few hypothetical proteins.
96	Thermotoga sp.	EMP	Russia, Kuril Islands		AJII01	1.835	closed	no	no	no	NO
97	Thermotoga sp.	RQ2	geothermally heated region of the seafloor near Ribeira Quente, the Azores		CP000969.1	1.877	closed	no	no	no	NO
98	Thermotoga sp.	2812B	Russia, Kuril Islands		NZ_CP003408	1.843	closed	no	PROVIRUS	no	NO								PHAST predicted one region. A false positive. Similar to region in MSB8, Tma200
99	Thermotoga sp.	Cell2	Troll Oilfield, North Sea		NZ_CP003409	1.749	closed	no	PROVIRUS	no	NO								Phast predicted 2 regions, that were both false positives.
100	Thermotoga sp.	Mc24	Hydrothermal vent, Kuril Islands, Russia		NZ_JSFH01	1.823	contigs	no	PROVIRUS	no	NO								Phast predicted 3 regions, that were all false positives.
101	Thermotoga sp.	RQ7	marine sediments of Ribeira Quente, Azores		NZ_CP007633	1.851	closed	no	PROVIRUS	no	NO								Phast predicted 2 regions, that were both false positives.
102	Thermotoga sp.	TBGT1765	Troll Oilfield, North Sea		NZ_JSFG01	1.739	contigs	no	PROVIRUS	no	NO								Phast predicted one region. A false positive. Similar to regions in other Thermotoga. No virus annotations.
103	Thermotoga sp.	TBGT1766	Troll Oilfield, North Sea		NZ_JSFI01	1.736	contigs	no	PROVIRUS	no	NO								Phast predicted 2 regions, that were both false positives.
104	Thermotoga sp.	Xyl54	Troll Oilfield, North Sea		NZ_JSFJ01	1.737	contigs	no	PROVIRUS	no	NO								Phast predicted 2 regions, that were both false positives.
105	Thermotoga sp.	Mspring / MSunderNEW cluster 4	Mushroom Spring, Yellowstone Park, USA		RAST accesssion: 6666666.46657	1.803	contigs	no	no	no	NO
106	Thermotoga sp.	SG1	Boiling beach during volcanic eruption, Indonesia: Sangeang Island		LNDD01	1.84	contigs	PROVIRUS	PROVIRUS	no	NO								This genome has a region in contig 5 that looks like a inserted element. RAST genome comparisons using sequences with the Thermotoga strains Thermotoga maritima KSS, Thermotoga neapolitana KSS, Thermotoga naphtophila and Thermotoga petrophila as references. But checking the annotations and their orientations, it looks like it is a unique region for this genome but it is not a virus.
107	Thermotoga sp.	38H-to	Marine hydrothermal vent, Kunashir Island, Russia		LNFZ01	1.799	contigs	no	PROVIRUS	no	NO								None of the PHAST predictions was a virus.
108	Thermotoga sp.	Ku-13t	Marine hydrothermal vent, Kunashir Island, Russia		LNFY01	2.082	contigs	no	PROVIRUS	no	NO								None of the PHAST predictions was a virus.
109	Thermotoga sp.	KOL6	Submarine hydrothermal vent, Iceland: North of Kolbeinsey ridge		LNDE01	1.708	contigs	no	PROVIRUS	no	NO								Phast predicted 6 regions, all were false positves.
110	Thermotoga thermarum	DSM 5069	Continental solfataric spring; Africa, Djibouti, Lac Abbe		CP002351.1	2.039	closed	no	no	no	NO
111	Thermotogae bacterium	JGI 0000106-O11	Single cell Isolate, Great Boiling Spring (GBS), Nevada		ASPL01 (IMG_16430)	0.343	contigs	no	no	no	NO
Supplementary table 1B - Overview of Firmicutes genomes with proviruses related to Thermotogota proviruses
For each genome it is indicated which software tool predicted a provirus. Manual curation was used to correct predictions, and details of each identified provirus are indicated in the table.
#	Species	Strain	Isolation source	UBOCC ID	NCBI accesion number (IMG annotation) or RAST accession id	Size (Mb)	Assembly status	Prophinder	PHAST	PhiSPy	Provirus determined as detected	Provirus or virus ID	Genome region	provirus size (bp)	#genes	#hypothetical genes	Column18	att sites found	Comments	2nd comment
112	Caldicellulosiruptor saccharolyticus	DSM 8903	Thermal spring, New Zealand		CP000679	2.97	closed	no	PROVIRUS	PROVIRUS(3X)
113	Clostridium clariflavum	DSM 19732	methanogenic sludge of a cellulose-degrading bioreactor, Japan		CP003065	4.898	closed	PROVIRUS	PROVIRUS(3X)	PROVIRUS (7X)									Phispy region 6 is a provirus element.
114	Clostridium thermocellum	ATCC 27405			CP002416	3.562	closed	PROVIRUS	PROVIRUS(3X)	PROVIRUS (4X)										updated species name: Hungateiclostridium thermocellum ATCC 27405
115	Clostridium thermocellum	DSM 1313	Single colony isolate that may correspond to strain LQR1 of J.G. Zeikus		CP000568	3.843	closed	PROVIRUS	PROVIRUS	PROVIRUS(2X)
116	Lacticigenium naphtae	DSM 19658	spilled crude oil, oil-water well, Japan		AUEG01	2.137	closed	PROVIRUS(7X)	PROVIRUS(5X)	PROVIRUS(5X)	Yes	LNV1	H626DRAFT_scaffold00001.1:444580-500000	55425	64	24	0		This genome was discovered since the provirus found in Petrotoga sp. 8T1HF07.NaAc.6 showed similarities to the provirus found in the genome. Using genome alignment with mauve we could identify which part of the genome was synthetic with the Petrotoga provirus.
117	Mahella australiensis	50-1 BON	Queensland, Bowen-Surat Basin, Riverslea oilfield, Australia		NC_015520	3.136	closed	PROVIRUS(7X)	PROVIRUS(5X)	PROVIRUS(5X)	Yes			39677	50	38	1		Proviruses were found based on the similarity with a provirus in Petrotoga. All three tools find multiple regions. Prophinder finds two regions (≈200Kbp) that go over the ORI. Those are bad calls. The other five regions are predicted by all three tools, with prohinder consistently being smallest and PhiSpy largest predicted region. Region 1: This region is highly similar to the region number 5. C…
117	Mahella australiensis	50-1 BON	idem		NC_015520	3.136	closed	PROVIRUS(7X)	PROVIRUS(5X)	PROVIRUS(5X)	Maybe			44663	58	42	1		Region 2: The region contains rRNA genes. Not correct. I trim the region to be between the tRNA gene (MAHAU_RS02675) and the gene MAHAU_RS02965 which is predicted to be an integrase.
117	Mahella australiensis	50-1 BON	idem		NC_015520	3.136	closed	PROVIRUS(7X)	PROVIRUS(5X)	PROVIRUS(5X)	Yes			32858	47	34	0		region 3: This region was very lareg when predicted (phispy). I have trimmed the region down to include the gene DNA polymerase (MAHAU_RS12220 ) until a transposase gene (MAHAU_RS12450). It is 32858 bp large. I looks like a mobile element but it has no virus gene prediction so far. So considered a provirus
117	Mahella australiensis	50-1 BON	idem		NC_015520	3.136	closed	PROVIRUS(7X)	PROVIRUS(5X)	PROVIRUS(5X)	Yes	MAV1	2960839-3016844	56051	59	22	0		region 4: This region shares many similarities with regions found in other species genomes, including Devlufiitoga , Petrotoga olearia. I extract a region that lies from gene MAHAU_RS13845 to MAHAU_RS14135. It is 56,051 bp long.
117	Mahella australiensis	50-1 BON	idem		NC_015520	3.136	closed	PROVIRUS(7X)						36150	51	31	2		region 5: an element highly similar to the first element found in this genome. I have extracted a region between the genes: integrase (MAHAU_RS14295) until RNA-arg (MAHAU_RS14560)
118	Thermacetogenium phaeum	DSM 12270	a co-culture of strain PB with Methanothermobacter thermautotrophicus, Japan		CP003732	2.939	closed	PROVIRUS	PROVIRUS(2X)	PROVIRUS(5X)
119	Thermoanaerobacter sp.	X513	Deep subsurface location at the Piceance Basin, Colorado, USA		CP002210	2.457	closed	PROVIRUS	PROVIRUS(2X)	PROVIRUS
120	Thermoanaerobacter sp.	X514			CP000923	2.457	closed	PROVIRUS	PROVIRUS	PROVIRUS(2X)
121	Thermoanaerobacterium thermosaccharolyticum	DSM 571	Unknown @DSMZ		CP002171	2.786	closed	PROVIRUS	PROVIRUS(2X)	PROVIRUS(2X)
122	Geosporobacter ferrireducens	IRF9	Oil-contaminated soil, Republic of Korea		GCA_001750685.1	5.817	closed	PROVIRUS (2X)	PROVIRUS(3X)	PROVIRUS(12X)	Yes	GFV1	5007559-5063739	56181	59	18	0		PhiSpy predicted 12 regions, and most are incorrect. The two prophinder predictions are matches by the two other tools and could both be a mobile element. This genome is full of transposase (33x) and integrase (5 X) genes. Only has one type 1-B CRISPR-cas gene. Below is discussion on the two prophinder regions Region 1: This region is has a few virus genes and a lot of hypotheticals. a search wit…

### Sheet: Column_label_descriptions
See here for column label descriptions and explanations.
Column label	Description	Website links
Species	Species name
Strain	Strain identification
Isolation source	Isolation source as described in the original publication
UBOCC ID	UBO Culture Collection strain ID	https://www.infras-campusmer.fr/en/recherche/UBO_Culture_Collection_UBOCC/?idi=22499
NCBI accesion number (IMG annotation) or RAST accession id	NCBI accession numbers. For some isolates we obtained the assembly used for this analysis from the IMG database. In that case the IMG accession number is indicated in brackets. RAST database accession numbers are indicate in the column as well
Size (Mb)	Total genome in Million basepairs
Assembly status	Assembly status can be: "closed" or "contigs". "Closed" means a finished genome was used, while "contigs" indicate that a draft genome was used for this analysis.
Prophinder	Indication if a provirus was detected in the host genome. "No" means, no virus detected; "virus" indicates a single provirus was detected; "virus (2X)" means multiple prohages were detected; "other" means another type of mobile element was detected.
PHAST	Indication if a provirus was detected in the host genome. "No" means, no virus detected; "virus" indicates a single provirus was detected; "virus (2X)" means multiple prohages were detected; "other" means another type of mobile element was detected.
PhiSPy	Indication if a provirus was detected in the host genome. "No" means, no virus detected; "virus" indicates a single provirus was detected; "virus (2X)" means multiple prohages were detected; "other" means another type of mobile element was detected.
Provirus determined as detected	Indication of presence of a Provirus in the host genome after manual inspection of virus finding results.
Provirus or virus ID	Provirus ID number
Genome region	Location of the provirus in the host genome
virus size (bp)	Genome size of the provirus
#genes	Number of genes detected in the provirus genome
#hypothetical genes	Number of hypothetical genes detected in the provirus genome
tRNAs	Number of tRNA genes detected in the provirus genome
att sites found	indication if att integrations sites were detected on the 3' and 5' ends of the provirus genome
Group II intron postions	indication of the location of group II introns identified in the host genome.
Comments	Statement on why we think a virus was present or absent in the host genome.
*:	In column Provirus or virus ID: These are identical proviruses detected in the Thermosipho melanesiensis isolates BI429, 430, 432, 432, 433, 434, 487
