## Supplementary Table S3 for "Newly identified proviruses in Thermotogota suggest that viruses are the vehicles on the highways of interphylum gene sharing"

### Sheet: Sheet1
Supplementary Table S3. Gene families shared between Group 1 and Group 2 proviruses.
Functional Annotation	Locug Tags of Group 1 homologs*	Locus Tags of Group 2 homologs*
Aldo/keto reductase	BLS00_RS05685 (GPV1)	X929_01195 (POV1)
ATP-binding protein	BLS00_RS05500 (GPV1), IX53_RS00630 (KPV1)	DTL3_1118 (DTV1)
Capsid protein	LN42_00565 (M1137V1), LH53_05775 (MTOLDC1)	NAAC61_01950 (P8T1HF07V1), X929_01335 (POV1), DTL3_1133 (DTV1)
Cro/Cl family transcriptional regulator	EK18DRAFT_00606 (MLV1), H17ap60334_04807 (TAV1), BUA62_RS02415 (MHV1), LN42_00465 (M1137V1)	NAAC61_02080 (P8T1HF07V1)
DNA methylase	BLS00_RS05440 (GPV1), BUA62_RS02350 (MHV1), EK18DRAFT_00547 (MLV1)	NAAC61_02100 (P8T1HF07V1)
DNA methylase	Tmel_1480 (TMV1), Marpi_0296 (MPV1), XO11_00615 (M1138V1), EK18DRAFT_00605 (MLV1), LH53_05700 (MTOLDCV1)	DTL3_1116, DTL3_1121, DTL3_1122 (DTV1), NAAC61_01990 (P8T1HF07V1), X929_01285 (POV1)
Endonuclease-like protein	Tmel_1473 (TMV1)	NAAC61_02075 (P8T1HF07V1)
HNH endonuclease	EK18DRAFT_00580 (MLV1)	NAAC61_02005 (P8T1HF07V1), X929_01255 (POV1)
Hypothetical protein/ Helicase	XO11_00565 (M1138V1), XO10_00565 (M1135V1)	X929_01210 (POV1)
Hypothetical protein	UF08_38 (MCV1)	X925_04785 (P9T1HF07V1)
Hypothetical protein	XO08_07915 (T1074V1), LH53_05685 (MTOLDCV1)	DTL3_1144 (DTV1), NAAC61_01815 (P8T1HF07V1)
Hypothetical protein	Marpi_0334 (MPV1), LN42_00625 (M1137V1), XO11_00700 (M1138V1), H17ap60334_04967 (TAV1), Tmel_1449 (TMV1), XO08_07890 (T1074V1), LH53_05725 (MTOLDCV1), EK18DRAFT_00564 (MAV1)	DTL3_1141 (DTV1)
Hypothetical protein	XO08_07730 (T1074V1)	DTL3_1114 (DTV1)
Hypothetical protein	LH53_05765 (MTOLDCV1)	DTL3_1134 (DTV1)
Hypothetical protein	EK18DRAFT_00608 (MAV1)	DTL3_1111 (DTV1)
Hypothetical protein	EK18DRAFT_00582 (MAV1)	X929_01400 (POV1)
Hypothetical protein	IX53_RS00750 (KPV1)	NAAC61_02025 (P8T1HF07V1)
Hypothetical protein	IX53_RS00690 (KPV1)	Pmob_0430 (PMV1)
Hypothetical protein	LN42_01810 (M1137V2)	NAAC61_02035 (P8T1HF07V1)
Hypothetical protein	Marpi_0313 (MPV1)	DTL3_1106 (DTV1)
Hypothetical protein/ transporter	Marpi_0315 (MPV1), XO10_00580 (1135V1)	DTL3_1155 (DTV1), X929_01440 (POV1), X925_04770 (P9T1HF07V1), Pmob_0433 (PMV1)
Phage minor structural protein	BUA62_RS02360 (MHV1)	X929_01385 (POV1), DTL3_1143 (DTV1)
Phage portal protein	LH53_05785 (MTOLDCV1)	NAAC61_01960 (P8T1HF07V1), X929_01325 (POV1), DTL3_1131 (DTV1)
Primase / Terminase	EK18DRAFT_00577 (MAV1), IX53_RS00695 (KPV1)	X929_01235 (POV1)
Recombinase	BUA62_RS02345 (MHV1), LN42_01775 (M1137V2), H17ap60334_04767 (TAV1), Tmel_1486 (TMV1), XO08_07655 (T1074V1), BLS00_RS05430 (GPV1), EK18DRAFT_00546 (MLV1), IX53_RS00525 (KPV1)	NAAC61_01820 NAAC61_01815 (P8T1HF07V1), X929_01420 X929_01430 (POV1), Pmob_0428 Pmob_0429 Pmob_0430 (PMV1), X925_04745 X925_04755 (P9T1HF07V1)
Tail protein	UF08_32 (MCV1), BUA62_RS02555 (MHV1), Tmel_1449 (TMV1), H17ap60334_04967 (TAV1)	X929_01375 (POV1)
Transcription regulator	Marpi_0298 Marpi_0297 (MPV1), UF08_76 UF08_59 UF08_65 (MCV1), X274_02275 (MCV2), XO08_07670 (T1074V1), BUA62_RS02435 BUA62_RS02375 BUA62_RS02385 (MHV1), XO11_00475 (M1138), XO10_00515 XO10_00685 (M1135V1), LN42_01800 LN42_01805 LN42_01820 (M1137V2), H17ap60334_04807 (TAV1), Tmel_1478 Tmel_1479 (TMV1)	DTL3_1158 (DTV1)
Transposase	Tmel_1465 (TMV1)	DTL3_1117 (DTV1)
XRE family transcriptional regulator	XO11_00475 (M1138V1), UF08_9 (MCV1), XO10_00475 (M1135)	NAAC61_02010 (P8T1HF07V1)
*Provirus name is listed in parentheses
