## Supplementary Table S4 for "Newly identified proviruses in Thermotogota suggest that viruses are the vehicles on the highways of interphylum gene sharing"

### Sheet: Sheet1
Supplementary Table S4. Percent intergenomic similarity values between complete proviruse sequences.
The values were calculated using VIRDIC program using the formula: simAB = ((idAB + idBA) _x0003_ 100)/(lA + lB), where idAB = identical bases when genome A is aligned to genome B, idBA = identical bases when genome B is aligned to genome A, lA = length genome A, lB = length genome B, simAB = intergenomic similarity between genomes A and B
Group-1 viruses and proviruses
	M1137V2	MHV1	MCV1	MCV2	MPV1	M1135V1	M1138V1	MLV1	GPV1	KPV1	T1074V1	TAV1	TMV1
M1137V2	100	39.9	28	29.2	39.2	30.4	32.5	0.2	7.7	0.3	6.5	7.6	3.9
MHV1		100	39.9	34.1	28.9	31.1	25.4	0.4	12.1	0.5	8.2	10.6	4.3
MCV1			100	56.3	35.2	46.7	36.4	2.5	16.8	0.6	5.6	9.3	6.5
MCV2				100	46.4	42.8	34.1	2.7	13.2	0.7	6.7	9.9	6.4
MPV1					100	50.7	43.7	0.6	18.3	0.2	6	8.5	3.7
M1135V1						100	60	2.9	17.1	1.7	6.8	11	7
M1138V1							100	0.6	16.1	1.1	6.9	7.7	3.8
MLV1								100	0.4	0.6	0.2	2.8	2.8
GPV1									100	2.7	4	3.7	3.1
KPV1										100	4.9	4.9	5.7
T1074V1											100	30	31.8
TAV1												100	37.4
TMV1													100
Group 2 proviruses
	LNV1	GFV1	P8THF07V1	POV1	DTV1	MAV1
LNV1	100	38.7	54.9	19	15	22
GFV1		100	66.7	31.9	22.2	29.9
P8THF07V1			100	31.2	22.5	30.3
POV1				100	33.3	34.8
DTV1					100	57.7
MAV1						100
