## Supplementary Table S5 for "Newly identified proviruses in Thermotogota suggest that viruses are the vehicles on the highways of interphylum gene sharing"

### Sheet: Sheet1
Table S5. Number of top-scoring BLASTP matches by phylum for each provirus genome. The numbers were obtained by summing the results from the BLASTP searches against Genbank nr reported in Supplememntary Table S2.
Provirus	Thermotogota	Firmicutes	Archaea	Deltaproteobacteria	Chloroflexi	Viruses	Gammaroteobacteria	Synergistetes	Bacteroidetes	Planctomycetes	Actinobacteria	Alphaproteobacteria	Elusimicrobia	Parcubacteria	Balneolaeota	Eukaryota	Candidatus Saccharibacteria	Candidatus Roizmanbacteria	candidate division Kazan-3B-28	Nitrospirae	Spirochaetes	Ignavibacteriae	Candidatus Dadabacteria	total	% Thermotogota	% to Firmicutes	% to Archaea
MHV1	25	7	1	4	1	1	2	3	0	0	1	0	1	0	0	0	0	0	0	0	0	0	0	46	54.3478	15.2174	2.17391
M1135V1	35	7	4	6	0	0	0	0	0	0	0	0	0	0	0	0	1	0	0	0	0	0	0	53	66.0377	13.2075	7.54717
M1137V1	13	5	2	0	1	2	1	0	2	0	1	0	0	0	1	1	0	1	0	0	0	0	0	30	43.3333	16.6667	6.66667
M1137V2	21	12	2	2	1	1	1	3	0	2	0	0	0	1	1	0	0	0	1	1	0	0	0	49	42.8571	24.4898	4.08163
M1138V1	37	7	6	0	5	0	1	0	1	0	0	1	0	1	0	0	0	0	0	0	0	0	0	59	62.7119	11.8644	10.1695
TAV1	27	4	3	0	0	0	0	0	0	0	0	0	0	0	0	0	0	0	0	0	0	0	0	34	79.4118	11.7647	8.82353
TMV1	28	2	4	1	0	1	0	0	1	1	0	0	0	0	0	0	0	0	0	0	0	0	0	38	73.6842	5.26316	10.5263
T1074V1	40	4	5	0	2	1	0	0	0	0	0	1	0	0	0	0	0	0	0	0	0	0	0	53	75.4717	7.54717	9.43396
GPV1	32	11	1	1	0	0	0	0	0	0	0	0	1	0	0	0	0	0	0	0	1	0	0	47	68.0851	23.4043	2.12766
MLV1	11	5	5	1	0	2	1	0	0	0	0	0	0	0	0	0	0	0	0	0	0	1	1	27	40.7407	18.5185	18.5185
KPV1	27	4	0	0	1	0	1	0	1	1	0	0	0	0	0	1	0	0	0	0	0	0	0	36	75	11.1111	0
MTOLDCV1	11	7	1	1	0	2	1	0	0	0	0	0	0	0	0	0	0	0	0	0	0	0	0	23	47.8261	30.4348	4.34783
PMV1	1	15	0	0	0	0	0	0	0	0	0	0	0	0	0	0	0	0	0	0	0	0	0	16	6.25	93.75	0
POV1	2	30	0	0	0	0	0	0	0	0	0	0	0	0	0	0	0	0	0	0	0	0	0	32	6.25	93.75	0
P9T1HF07V1	2	18	0	0	0	0	0	0	0	0	0	0	0	0	0	0	0	0	0	0	0	0	0	20	10	90	0
P8T1HF07V1	1	50	0	0	0	0	0	0	0	0	0	0	0	0	0	0	0	0	0	0	0	0	0	51	1.96078	98.0392	0
DTV1	11	30	0	0	0	0	0	0	0	0	1	0	0	0	0	0	0	0	0	0	0	0	0	42	26.1905	71.4286	0
total	324	218	34	16	11	10	8	6	5	4	3	2	2	2	2	2	1	1	1	1	1	1	1	656
