## Supplementary Table S6 for "Newly identified proviruses in Thermotogota suggest that viruses are the vehicles on the highways of interphylum gene sharing"

### Sheet: Sheet1
Supplementary Table S6. Proviral genes that have homologs in Thermotogota genomes with no proviruses. For a subset of genes where phylogenetic ananlyses were performed, the likely taxonomic origin is indicated.
Morons were classified based on their functional annotations (see Fig. 2 and Fig. 3); 'yes' indicates that the gene was classified as a moron and 'NA' indicates that we could not determine if the gene is a moron.
Locus Tag, its Functional Annotation and organismal origin	Provirus name	Group	Number of homologs in Thermotogota without proviruses	likely origin of provirus gene inferred from phylogenetic tree	Moron
BLS00_RS05520, single-stranded DNA-binding protein, Geotoga petraea	GPV1	Group-1	26	Thermotogota
BLS00_RS05685, aldo/keto reductase, Geotoga petraea	GPV1	Group-1	41	Firmicutes	yes
BUA62_RS02365, DUF2283 domain-containing protein, Marinitoga hydrogenitolerans DSM 16785	MHV1	Group-1	1		NA
BUA62_RS02370, hypothetical protein, Marinitoga hydrogenitolerans DSM 16785	MHV1	Group-1	1		NA
BUA62_RS02450, single-stranded DNA-binding protein, Marinitoga hydrogenitolerans DSM 16785	MHV1	Group-1	24	Thermotogota
EK18DRAFT_00577, phage terminase, large subunit, PBSX family, Mesoaciditoga lauensis cd-1655R, DSM 25116	MLV1	Group-1	1
IX53_RS00530, phage Gp37/Gp68 family protein, Kosmotoga pacifica strain SLHLJ1	KPV1	Group-1	1
IX53_RS00550_DUF4352 domain-containing protein, Kosmotoga pacifica strain SLHLJ1	KPV1	Group-1	1		NA
LH53_05795, hypothetical protein-Mesotoga sp. TolDC TOLDC_FS_c5,	MTOLDCV1	Group-1	1		NA
LN42_01790, Marinitoga sp. 1137	M1137V2	Group-1	3
LN42_01820, Marinitoga sp. 1137	M1137V2	Group-1	1
LN42_01865, hypothetical protein, Marinitoga sp. 1137	M1137V2	Group-1	30	Thermotogota
LN42_02015, hypothetical protein, Marinitoga sp. 1137	M1137V2	Group-1	4		NA
Marpi_0316, hypothetical protein, MPV1	MPV1	Group-1	5		NA
Marpi_0317, putative zinc finger/helix-turn-helix protein, YgiT family , MPV1	MPV1	Group-1	7
Tmel_1480, methylase N-4/N-6 domain protein, Thermosipho melanesiensis BI429	TMV1	Group-1	4
Tmel_1481, Type II site-specific deoxyribonuclease, Thermosipho melanesiensis BI429	TMV1	Group-1	1
Tmel_1487, protein of unknown function DUF81, Thermosipho melanesiensis BI429	TMV1	Group-1	20	Thermotogota	NA
UF08_4, single-stranded DNA-binding protein MCV1	MCV1	Group-1	23	Thermotogota
UF08_51, hypothetical protein_2, MCV1	MCV1	Group-1	1
X274_02160, hypothetical protein, MCV2	MCV2	Group-1	1		NA
X274_02300, single-stranded DNA-binding protein, MCV2	MCV2	Group-1	38	Thermotogota
XO08_07670, hypothetical protein, Thermosipho sp. 1074	T1074V1	Group-1	7		NA
XO08_07710, hypothetical protein, Thermosipho sp. 1074	T1074V1	Group-1	7		NA
XO10_00435, phage protein Gp37/Gp68, Marinitoga sp. 1135	M1135V1	Group-1	1
XO10_00455, hypothetical protein, Marinitoga sp. 1135	M1135V1	Group-1	1		NA
XO10_00685, hypothetical protein, Marinitoga sp. 1135	M1135V1	Group-1	3		NA
XO10_00690, hypothetical protein, Marinitoga sp. 1135	M1135V1	Group-1	2		NA
XO11_00435, phage protein Gp37/Gp68, Marinitoga sp. 1138	M1138V1	Group-1	1
XO11_00460, hypothetical protein, Marinitoga sp. 1138	M1138V1	Group-1	1		NA
XO11_00735, hypothetical protein, Marinitoga sp. 1138	M1138V1	Group-1	4		NA
DTL3_1105, peptidase M24, Defluviitoga tunisiensis	DTV1	Group-2	9	Thermotogota	yes
DTL3_1106, Methenyl tetrahydrofolate cyclohydrolase-like protein, Defluviitoga tunisiensis	DTV1	Group-2	9	Thermotogota	yes
DTL3_1107, Queuine tRNA-ribosyltransferase, Defluviitoga tunisiensis	DTV1	Group-2	48	Thermotogota	yes
DTL3_1108, hypothetical protein, Defluviitoga tunisiensis	DTV1	Group-2	9		NA
DTL3_1109, putative membrane protein, Defluviitoga tunisiensis	DTV1	Group-2	9		yes
DTL3_1110, TPR repeat-containing protein, Defluviitoga tunisiensis	DTV1	Group-2	9		NA
DTL3_1111, hypothetical protein, Defluviitoga tunisiensis	DTV1	Group-2	9		NA
DTL3_1112, hypothetical protein, Defluviitoga tunisiensis	DTV1	Group-2	5		NA
DTL3_1113, putative RNA methyltransferase CA_C1435, Defluviitoga tunisiensis	DTV1	Group-2	10	Thermotogota	yes
DTL3_1147, toxin secretion/phage lysis holin, Defluviitoga tunisiensis	DTV1	Group-2	2
DTL3_1148, hypothetical protein, Defluviitoga tunisiensis	DTV1	Group-2	2		yes
DTL3_1149, Peptidoglycan-binding LysM, Defluviitoga tunisiensis	DTV1	Group-2	2
DTL3_1150, hypothetical protein, Defluviitoga tunisiensis	DTV1	Group-2	2		NA
DTL3_1151, Resolvase domain protein, Defluviitoga tunisiensis	DTV1	Group-2	5
DTL3_1152, hypothetical protein, Defluviitoga tunisiensis	DTV1	Group-2	6
DTL3_1153, site-specific recombinase, DNA invertase Pin, Defluviitoga tunisiensis	DTV1	Group-2	9
DTL3_1154, regulatory protein ArsR, Defluviitoga tunisiensis	DTV1	Group-2	17	Firmicutes
DTL3_1155, Cadmium, zinc and cobalt-transporting ATPase, Defluviitoga tunisiensis	DTV1	Group-2	11	Firmicutes	yes
DTL3_1156, lipoprotein signal peptidase, Defluviitoga tunisiensis	DTV1	Group-2	6		yes
DTL3_1157, mercuric transport protein periplasmic component, Defluviitoga tunisiensis	DTV1	Group-2	5		yes
NAAC61_01815, serine recombinase, Petrotoga sp. 8T1HF07.NaAc.6	P8T1HF07V1	Group-2	9
NAAC61_01820, recombinase Petrotoga sp. 8T1HF07.NaAc.6	P8T1HF07V1	Group-2	1
NAAC61_01825, recombinase, Petrotoga sp. 8T1HF07.NaAc.6	P8T1HF07V1	Group-2	2
NAAC61_01865, hypothetical protein , Petrotoga sp. 8T1HF07.NaAc.6	P8T1HF07V1	Group-2	2		NA
NAAC61_01995, S-adenosylmethionine synthetase Petrotoga_sp._8T1HF07	P8T1HF07V1	Group-2	32	Firmicutes	yes
NAAC61_02090, hypothetical protein, Petrotoga sp. 8T1HF07.NaAc.6	P8T1HF07V1	Group-2	6		NA
Pmob_0418, hypothetical protein, Petrotoga mobilis	PMV1	Group-2	6		NA
Pmob_0419, major facilitator superfamily MFS 1, Petrotoga mobilis	PMV1	Group-2	15	Firmicutes	yes
Pmob_0421, hypothetical protein, Petrotoga mobilis	PMV1	Group-2	2		NA
Pmob_0424, toxin secretion/phage lysis holin, Petrotoga mobilis	PMV1	Group-2	2
Pmob_0425, Peptidoglycan-binding LysM, Petrotoga mobilis	PMV1	Group-2	2		NA
Pmob_0426_RNA-directed DNA polymerase , Petrotoga mobilis	PMV1	Group-2	4
Pmob_0427, conserved hypothetical protein, Petrotoga mobilis	PMV1	Group-2	2		NA
Pmob_0428, Resolvase domain, Petrotoga mobilis	PMV1	Group-2	5
Pmob_0430, Resolvase domain, Petrotoga mobilis	PMV1	Group-2	9
Pmob_0432, transcriptional regulator, ArsR family, Petrotoga mobilis	PMV1	Group-2	17	Firmicutes
Pmob_0433, heavy metal translocating P-type ATPase, Petrotoga mobilis	PMV1	Group-2	11	Firmicutes	yes
Pmob_0434, lipoprotein signal peptidase, Petrotoga mobilis	PMV1	Group-2	6		yes
Pmob_0435, mercuric transport protein periplasmic component, Petrotoga mobilis	PMV1	Group-2	5		yes
Pmob_0436, lipolytic protein G-D-S-L family, Petrotoga mobilis	PMV1	Group-2	20	Firmicutes	yes
Pmob_0437, Arsenite efflux pump ACR3 and related permease-like protein, Petrotoga mobilis	PMV1	Group-2	14	Firmicutes	yes
Pmob_0438, transcriptional regulator, ArsR family, Petrotoga mobilis	PMV1	Group-2	8
X925_04695, arsenic transporter, Petrotoga sp. 9T1HF07	P9T1HF07V1	Group-2	21	Firmicutes	yes
X925_04700, ArsR family transcriptional regulator, Petrotoga sp. 9T1HF07	P9T1HF07V1	Group-2	8
X925_04705, MFS transporter, Petrotoga sp. 9T1HF07	P9T1HF07V1	Group-2	15	Firmicutes	yes
X925_04710, hypothetical protein, Petrotoga sp. 9T1HF07	P9T1HF07V1	Group-2	9		NA
X925_04715, hypothetical protein, Petrotoga sp. 9T1HF07	P9T1HF07V1	Group-2	2		NA
X925_04730, hypothetical protein, Petrotoga sp. 9T1HF07	P9T1HF07V1	Group-2	2		NA
X925_04735, peptidoglycan-binding protein LysM, Petrotoga sp. 9T1HF07	P9T1HF07V1	Group-2	2
X925_04740, hypothetical protein, Petrotoga sp. 9T1HF07	P9T1HF07V1	Group-2	2		NA
X925_04745, recombinase, Petrotoga sp. 9T1HF07	P9T1HF07V1	Group-2	5
X925_04750, recombinase, Petrotoga sp. 9T1HF07	P9T1HF07V1	Group-2	7
X925_04755, serine recombinase, Petrotoga sp. 9T1HF07	P9T1HF07V1	Group-2	9
X925_04760, integrase, Petrotoga sp. 9T1HF07	P9T1HF07V1	Group-2	7
X925_04765, ArsR family transcriptional regulator, Petrotoga sp. 9T1HF07	P9T1HF07V1	Group-2	17	Firmicutes
X925_04770, cadmium transporter, Petrotoga sp. 9T1HF07	P9T1HF07V1	Group-2	11	Firmicutes	yes
X925_04775, peptidase A8, Petrotoga sp. 9T1HF07	P9T1HF07V1	Group-2	6		yes
X925_04780, BFD-like (2Fe-2S) protein, Petrotoga sp. 9T1HF07	P9T1HF07V1	Group-2	5		yes
X925_04785, hypothetical protein, Petrotoga sp. 9T1HF07	P9T1HF07V1	Group-2	4		NA
X925_04790, GDSL family lipase, Petrotoga sp. 9T1HF07	P9T1HF07V1	Group-2	20	Firmicutes	yes
X925_04795, hypothetical protein, Petrotoga sp. 9T1HF07	P9T1HF07V1	Group-2	2		NA
X925_04800, hypothetical protein, Petrotoga sp. 9T1HF07	P9T1HF07V1	Group-2	4		NA
X925_04805, hypothetical protein, Petrotoga sp. 9T1HF07	P9T1HF07V1	Group-2	4		NA
X925_04810, molybdenum cofactor sulfurase, Petrotoga sp. 9T1HF07	P9T1HF07V1	Group-2	7		yes
X925_04815, hypothetical protein, Petrotoga sp. 9T1HF07	P9T1HF07V1	Group-2	5		NA
X929_01180, cupin, Petrotoga olearia	POV1	Group-2	9		yes
X929_01195, aldehyde oxidase, Petrotoga olearia	POV1	Group-2	11	Firmicutes	yes
X929_01260, RNA-directed DNA polymerase, Petrotoga olearia	POV1	Group-2	4
X929_01280, S-adenosylmethionine synthetase, Petrotoga olearia	POV1	Group-2	1		yes
X929_01405, hypothetical protein, Petrotoga olearia	POV1	Group-2	2		NA
X929_01415, hypothetical protein, Petrotoga olearia	POV1	Group-2	2		NA
X929_01420, recombinase, Petrotoga olearia	POV1	Group-2	5
X929_01430, serine recombinase, Petrotoga olearia	POV1	Group-2	9
X929_01435, ArsR family transcriptional regulator, Petrotoga olearia	POV1	Group-2	16	Firmicutes
X929_01440, cadmium transporter, Petrotoga olearia	POV1	Group-2	11	Firmicutes	yes
			870
	total matches
	Group 1		262
	Group 2		608
	moron matches
	Group 1		41
	Group 2		329
